# OpenPBTA: An Open Pediatric Brain Tumor Atlas

**DOI:** 10.1101/2022.09.13.507832

**Authors:** Joshua A. Shapiro, Krutika S. Gaonkar, Candace L. Savonen, Stephanie J. Spielman, Chante J. Bethell, Run Jin, Komal S. Rathi, Yuankun Zhu, Laura E. Egolf, Bailey K. Farrow, Daniel P. Miller, Yang Yang, Tejaswi Koganti, Nighat Noureen, Mateusz P. Koptyra, Nhat Duong, Adam A. Kraya, Cassie Kline, Yiran Guo, Phillip B. Storm, Javad Nazarian, Stephen C. Mack, Pichai Raman, Siyuan Zheng, Peter J. Madsen, Nicholas Van Kuren, Shannon Robins, Xiaoyan Huang, Angela J. Waanders, Jung Kim, Derek Hanson, Carl J. Koschmann, Sharon J. Diskin, Rishi R. Lulla, Miguel A. Brown, Jessica Wong, Jennifer L. Mason, Laura Scolaro, Meen Chul Kim, Hongbo M. Xie, Brian R. Rood, Kristina A. Cole, Ashley S. Margol, Zalman Vaksman, Rebecca S. Kaufman, Allison P. Heath, Brian M. Ennis, Mariarita Santi, Anna R. Poetsch, Angela N. Viaene, Douglas R. Stewart, Steven M. Foltz, Payal Jain, Bo Zhang, Shrivats Kannan, Michael Prados, Jena V. Lilly, Sabine Mueller, Adam C. Resnick, Casey S. Greene, Jo Lynne Rokita, Jaclyn N. Taroni, Children’s Brain Tumor Network, Pacific Pediatric Neuro-Oncology Consortium

**Affiliations:** Childhood Cancer Data Lab, Alex’s Lemonade Stand Foundation, Bala Cynwyd, PA, USA · Funded by Alex’s Lemonade Stand Foundation Childhood Cancer Data Lab (CCDL); Center for Data-Driven Discovery in Biomedicine, Children’s Hospital of Philadelphia; Division of Neurosurgery, Children’s Hospital of Philadelphia; Department of Bioinformatics and Health Informatics, Children’s Hospital of Philadelphia; Cell and Molecular Biology Graduate Group, Perelman School of Medicine at the University of Pennsylvania; Division of Oncology, Children’s Hospital of Philadelphia; Ben May Department for Cancer Research, University of Chicago, Chicago IL, USA; Greehey Children’s Cancer Research Institute, UT Health San Antonio; Division of Oncology, Children’s Hospital of Philadelphia; Center for Data-Driven Discovery in Biomedicine, Children’s Hospital of Philadelphia; Division of Neurosurgery, Children’s Hospital of Philadelphia · Funded by Alex’s Lemonade Stand Foundation (Catalyst); Children’s Hospital of Philadelphia Division of Neurosurgery; Children’s National Research Institute, Washington,D.C.; George Washington University School of Medicine and Health Sciences, Washington, D.C.; Department of Developmental Neurobiology, St. Jude Children’s Research Hospital; Division of Neurosurgery, Children’s Hospital of Philadelphia; Center for Data-Driven Discovery in Biomedicine, Children’s Hospital of Philadelphia; Division of Hematology, Oncology, Neuro-Oncology, and Stem Cell Transplant, Ann & Robert H Lurie Children’s Hospital of Chicago; Department of Pediatrics, Northwestern University Feinberg School of Medicine; Clinical Genetics Branch, Division of Cancer Epidemiology and Genetics, National Cancer Institute; Department of Pediatrics, University of Michigan Health, Ann Arbor, MI; Pediatric Hematology Oncology,Mott Children’s Hospital, Ann Arbor, MI; Division of Hematology/Oncology, Hasbro Children’s Hospital; Department of Pediatrics, The Warren Alpert School of Brown University, Providence, Rhode Island; Department of Pediatrics, University of Pennsylvania, Philadelphia, PA; Abramson Family Cancer Research Institute, Perelman School of Medicine at the University of Pennsylvania, Philadelphia, PA; Division of Hematology and Oncology, Children’s Hospital Los Angeles; Department of Pediatrics, Keck School of Medicine of University of Southern California; Center for Data-Driven Discovery in Biomedicine, Children’s Hospital of Philadelphia; Division of Neurosurgery, Children’s Hospital of Philadelphia · Funded by NIH U2C HL138346-03; NCI/NIH Contract No. 75N91019D00024, Task Order No. 75N91020F00003; Australian Government,Department of Education; Department of Pathology and Laboratory Medicine, Children’s Hospital of Philadelphia; Department of Pathology and Laboratory Medicine, University of Pennsylvania Perelman School of Medicine; Biotechnology Center, Technical University Dresden, Germany; National Center for Tumor Diseases, Dresden, Germany · Funded by The St. Anna Kinderkrebsforschung,Austria; The Mildred Scheel Early Career Center Dresden P2, funded by the German Cancer Aid; Department of Systems Pharmacology and Translational Therapeutics, University of Pennsylvania; Childhood Cancer Data Lab, Alex’s Lemonade Stand Foundation, Bala Cynwyd, PA, USA · Funded by Alex’s Lemonade Stand Foundation GR-000002471; National Institutes of Health K12GM081259; University of California, San Francisco, San Francisco, CA, USA; Center for Data-Driven Discovery in Biomedicine, Children’s Hospital of Philadelphia; Division of Neurosurgery, Children’s Hospital of Philadelphia · Funded by Alex’s Lemonade Stand Foundation (Catalyst); Children’s Brain Tumor Network; NIH 3P30 CA016520-44S5, U2C HL138346-03, U24 CA220457-03; NCI/NIH Contract No. 75N91019D00024,Task Order No. 75N91020F00003; Children’s Hospital of Philadelphia Division of Neurosurgery; Department of Systems Pharmacology and Translational Therapeutics, Perelman School of Medicine, University of Pennsylvania, Philadelphia, PA, USA; Childhood Cancer Data Lab, Alex’s Lemonade Stand Foundation, Bala Cynwyd, PA, USA; Center for Health AI, University of Colorado School of Medicine, Aurora, CO, USA; Center for Data-Driven Discovery in Biomedicine, Children’s Hospital of Philadelphia; Division of Neurosurgery, Children’s Hospital of Philadelphia; Department of Bioinformatics and Health Informatics, Children’s Hospital of Philadelphia · Funded by Alex’s Lemonade Stand Foundation (Young Investigator, Catalyst); NCI/NIH Contract No. 75N91019D00024, Task Order No. 75N91020F00003; Hackensack Meridian 93 School of Medicine; Hackensack University Medical Center

**Keywords:** pediatric cancer, brain tumors, somatic variation, open science, reproducibility, classification, tumor atlas

## Abstract

**Summary:** Pediatric brain and spinal cancer are the leading disease-related cause of death in children, thus we urgently need curative therapeutic strategies for these tumors. To accelerate such discoveries, the Children’s Brain Tumor Network and Pacific Pediatric Neuro-Oncology Consortium created a systematic process for tumor biobanking, model generation, and sequencing with immediate access to harmonized data. We leverage these data to create OpenPBTA, an open collaborative project which establishes over 40 scalable analysis modules to genomically characterize 1,074 pediatric brain tumors. Transcriptomic classification reveals that *TP53* loss is a significant marker for poor overall survival in ependymomas and H3 K28-altered diffuse midline gliomas and further identifies universal *TP53* dysregulation in mismatch repair-deficient hypermutant high-grade gliomas. OpenPBTA is a foundational analysis platform actively being applied to other pediatric cancers and inform molecular tumor board decision-making, making it an invaluable resource to the pediatric oncology community.

**In Brief:** The OpenPBTA is a global, collaborative open-science initiative which brought together researchers and clinicians to genomically characterize 1,074 pediatric brain tumors and 22 patient-derived cell lines. Shapiro, et. al create over 40 open-source, scalable modules to perform cancer genomics analyses and provide a richly-annotated somatic dataset across 58 brain tumor histologies. The OpenPBTA framework can be used as a model for large-scale data integration to inform basic research, therapeutic target identification, and clinical translation.

**Highlights:** OpenPBTA collaborative analyses establish resource for 1,074 pediatric brain tumors NGS-based WHO-aligned integrated diagnoses generated for 641 of 1,074 tumors RNA-Seq analysis infers medulloblastoma subtypes, TP53 status, and telomerase activity OpenPBTA will accelerate therapeutic translation of genomic insights
