## Supplementary material for "OpenPBTA: An Open Pediatric Brain Tumor Atlas": Table S4

### Sheet: cox_reg_hgg_subtypes
term	std.error	statistic	p.value	conf.low	conf.high	HR
molecular_subtypeDMG, H3 K28, TP53 activated	0.465818	1.04	0.298339	0.651463	4.04483	1.62329
molecular_subtypeDMG, H3 K28, TP53 loss	0.3507	2.94849	0.00319327	1.41436	5.59234	2.8124
molecular_subtypeHGG, H3 wildtype	0.46749	-1.86862	0.0616759	0.166989	1.04363	0.417462
molecular_subtypeHGG, H3 wildtype, TP53 loss	0.448963	0.488043	0.625519	0.516418	3.00136	1.24497

### Sheet: logrank_hgg_subtypes
strata	records	n.max	n.start	events	*rmean	*se(rmean)	median	0.95LCL	0.95UCL
molecular_subtype=DMG, H3 K28	15	15	15	15	563.733	91.9979	400	355	854
molecular_subtype=DMG, H3 K28, TP53 activated	7	7	7	7	347.571	98.1074	294	18	#N/A
molecular_subtype=DMG, H3 K28, TP53 loss	27	27	27	27	292.519	27.0588	274	244	392
molecular_subtype=HGG, H3 wildtype	12	12	12	7	872.25	175.313	581.5	375	#N/A
molecular_subtype=HGG, H3 wildtype, TP53 loss	8	8	8	8	510.375	148.089	392	349	#N/A

### Sheet: cox_reg_tp53_telomerase_pbta
term	std.error	statistic	p.value	conf.low	conf.high	HR
tp53_score	0.415323	0.69784	0.485277	0.592035	3.01575	1.3362
telomerase_score	0.579918	5.16794	2.36688e-07	6.42607	62.4022	20.025
extent_of_tumor_resectionGross/Near total resection	0.294691	-3.57166	0.000354726	0.195906	0.621915	0.349051
extent_of_tumor_resectionPartial resection	0.289489	-1.23862	0.215486	0.396152	1.23222	0.698677
lgg_groupLGG	1.02019	-3.01787	0.00254554	0.00623013	0.339842	0.0460137
hgg_groupHGG	0.220507	8.24004	1.72159e-16	3.99403	9.47989	6.15329

### Sheet: cox_reg_tp53_telomerase_epn
term	std.error	statistic	p.value	conf.low	conf.high	HR
tp53_score	2.70833	2.80704	0.00499996	9.91605	404590	2002.98
telomerase_score	7.81288	2.97994	0.00288305	2889.82	57748123738393616	1.29183e+10
extent_of_tumor_resectionGross/Near total resection	1.45569	-20.1251	4.44897e-90	1.0912e-14	3.28147e-12	1.89229e-13
extent_of_tumor_resectionPartial resection	0	#N/A	#N/A	#N/A	#N/A	#N/A

### Sheet: cox_reg_tp53_telomerase_dmg
term	std.error	statistic	p.value	conf.low	conf.high	HR
tp53_score	3.97293	2.20734	0.0272905	2.67193	1.5501e+07	6435.65
telomerase_score	3.26728	0.36924	0.711949	0.00553122	2018.62	3.34147
extent_of_tumor_resectionGross/Near total resection	2.0757	2.71426	0.00664245	4.78598	16355.2	279.778
extent_of_tumor_resectionPartial resection	0.617902	0.42798	0.668665	0.388052	4.37329	1.30271

### Sheet: cox_reg_quantiseq_mb
term	std.error	statistic	p.value	conf.low	conf.high	HR
B_cell	61.6464	0.13166	0.895253	1.12568e-49	9.96219708727865e+55	3348.77
Macrophage_M1	3.83237e+07	-0.00258441	0.997938	0	Inf	0
Macrophage_M2	153.7	0.3956	0.6924	3.77488e-105	1.72448138540269e+157	255141185400050386768756736
Monocyte	14.9715	2.81849	0.00482507	382069	1.17394365904452e+31	2117846415518244864
Myeloid_dendritic_cell	23.9562	0.719541	0.471807	1.24337e-13	7.5450990381288e+27	3.0629e+07
Neutrophil	81.5463	0.754916	0.4503	2.10429e-43	1.40507973230456e+96	543754867399032139587518464
NK_cell	31.6576	-0.73241	0.463918	9.62199e-38	75389233841808080	8.51701e-11
T_cell_CD4_non_regulatory	33.8262	0.840358	0.400708	3.56784e-17	1.37460054863856e+41	2.21458e+12
T_cell_CD8	167.242	-0.804904	0.420875	1.51657e-201	7.85034422822238e+83	3.45045e-59
T_cell_regulatory_Tregs	207.962	-0.424829	0.670961	4.10089e-216	4.45300383031584e+138	4.27332e-39
CD274	2.56641	-2.63634	0.00838055	7.5346e-06	0.176248416339303	0.00115237
extent_of_tumor_resectionGross/Near total resection	1.0893	-0.30867	0.757573	0.084482	6.04209099445174	0.714456
extent_of_tumor_resectionPartial resection	1.06674	1.09338	0.274229	0.396759	25.9748132155806	3.21026
