## Supplementary material for "OpenPBTA: An Open Pediatric Brain Tumor Atlas": Table S5

### Sheet: r_packages
R Package	Version
abind	1.4-5
acepack	1.4.1
annoFuse	0.90.0
annotate	1.64.0
AnnotationDbi	1.48.0
AnnotationFilter	1.10.0
AnnotationHub	2.18.0
annotatr	1.12.1
aroma.light	3.16.0
askpass	1.1
assertive.base	0.0-7
assertive.files	0.0-2
assertive.numbers	0.0-2
assertive.properties	0.0-4
assertive.types	0.0-3
assertthat	0.2.1
backports	1.1.4
base64enc	0.1-3
bedr	1.0.7
BH	1.69.0-1
bibtex	0.4.2
Biobase	2.46.0
BiocFileCache	1.10.2
BiocGenerics	0.32.0
BiocManager	1.30.4
BiocParallel	1.20.1
BiocVersion	3.10.1
biomaRt	2.42.1
Biostrings	2.54.0
biovizBase	1.34.1
bit	1.1-14
bit64	0.9-7
bitops	1.0-6
blob	1.1.1
brew	1.0-6
broom	0.5.2
BSgenome	1.54.0
BSgenome.Cfamiliaris.UCSC.canFam3	1.4.0
BSgenome.Hsapiens.1000genomes.hs37d5	0.99.1
BSgenome.Hsapiens.UCSC.hg19	1.4.0
BSgenome.Hsapiens.UCSC.hg38	1.4.1
BSgenome.Mmusculus.UCSC.mm10	1.4.0
callr	3.3.0
caret	6.0-84
caTools	1.17.1.2
cellranger	1.1.0
checkmate	1.9.4
circlize	0.4.9
class	7.3-15
classInt	0.3-3
cli	1.1.0
clipr	0.6.0
clisymbols	1.2.0
clue	0.3-57
cluster	2.1.0
cmprsk	2.2-8
coda	0.19-2
colorblindr	0.1.0
colorspace	1.4-1
commonmark	1.7
ComplexHeatmap	2.2.0
corrplot	0.84
covr	3.2.1
cowplot	0.9.4
crayon	1.3.4
crosstalk	1.0.0
curl	3.3
d3r	0.8.5
d3treeR	0.1
data.table	1.12.2
data.tree	0.7.8
DBI	1.0.0
dbplyr	1.4.2
deconstructSigs	1.8.0
DelayedArray	0.12.3
dendextend	1.12.0
desc	1.2.0
DESeq	1.38.0
devtools	2.0.2
DiagrammeR	1.0.1
dichromat	2.0-0
diffobj	0.2.3
digest	0.6.20
docopt	0.6.1
doMC	1.3.5
doParallel	1.0.14
doRNG	1.7.1
downloader	0.4
dplyr	0.8.3
DT	0.7
dtplyr	0.0.3
e1071	1.7-2
EDASeq	2.20.0
edgeR	3.28.1
ellipsis	0.2.0.1
EnsDb.Hsapiens.v86	2.99.0
ensembldb	2.10.2
EnvStats	2.3.1
EPIC	1.1.5
evaluate	0.14
exactRankTests	0.8-30
EXTEND	1.0
fansi	0.4.0
farver	1.1.0
feather	0.3.3
FField	0.1.0
flextable	0.5.5
foghorn	1.1.0
fontBitstreamVera	0.1.1
fontLiberation	0.1.0
fontquiver	0.2.1
forcats	0.4.0
foreach	1.4.4
foreign	0.8-71
formatR	1.7
Formula	1.2-3
freetypeharfbuzz	0.2.5
fs	1.3.1
futile.logger	1.4.3
futile.options	1.0.1
gdalUtils	2.0.1.14
gdata	2.18.0
gdtools	0.1.9
genefilter	1.68.0
geneplotter	1.64.0
generics	0.0.2
GenomeInfoDb	1.22.1
GenomeInfoDbData	1.2.2
GenomicAlignments	1.22.1
GenomicFeatures	1.38.2
GenomicRanges	1.38.0
GenSA	1.1.7
GenVisR	1.18.1
getopt	1.20.3
GetoptLong	0.1.7
GGally	1.4.0
ggbio	1.34.0
ggfittext	0.8.0
ggforce	0.2.2
ggfortify	0.4.7
ggpattern	0.1.3
ggplot2	3.2.0
ggpubr	0.2.1
ggrepel	0.8.1
ggsci	2.9
ggsignif	0.5.0
ggthemes	4.2.0
ggupset	0.1.0.9000
gh	1.0.1
git2r	0.26.1
glmnet	2.0-18
glmnetUtils	1.1.2
GlobalOptions	0.1.0
glue	1.3.1
gmailr	0.7.1
gmp	0.5-13.5
gower	0.2.1
gplots	3.0.1.1
graph	1.64.0
gridBase	0.4-7
gridExtra	2.3
gridGeometry	0.2-0
gridGraphics	0.4-1
gridSVG	1.7-0
GSEABase	1.48.0
GSVA	1.34.0
gtable	0.3.0
gtools	3.8.1
haven	2.1.1
hexbin	1.27.3
highlight	0.4.7.2
highr	0.8
Hmisc	4.2-0
hms	0.4.2
htmlTable	1.13.1
htmltools	0.3.6
htmlwidgets	1.3
httpuv	1.5.1
httr	1.4.0
hunspell	3.0
hwriter	1.3.2
igraph	1.2.4.1
immunedeconv	2.0.0
influenceR	0.1.0
ini	0.3.1
inline	0.3.15
interactiveDisplayBase	1.24.0
ipred	0.9-9
IRanges	2.20.2
iterators	1.0.10
janitor	1.2.0
jsonlite	1.6
kknn	1.3.1
km.ci	0.5-2
KMsurv	0.1-5
knitr	1.23
labeling	0.3
Lahman	7.0-1
lambda.r	1.2.3
later	0.8.0
lattice	0.20-38
latticeExtra	0.6-28
lava	1.6.5
lazyeval	0.2.2
leafem	0.0.1
leaflet	2.0.2
leafpop	0.0.1
limma	3.42.2
limSolve	1.5.5.3
lintr	1.0.3
littler	0.3.8
locfit	1.5-9.1
loo	2.1.0
lpSolve	5.6.13.1
lsa	0.73.1
lubridate	1.7.4
lwgeom	0.1-7
maftools	2.8.05
magick	2.0
magrittr	1.5
mapview	2.7.0
markdown	1.0
MASS	7.3-51.4
Matrix	1.2-17
matrixStats	0.54.0
maxstat	0.7-25
MCPcounter	1.2.0
medulloPackage	0.1.0
memoise	1.1.0
mgcv	1.8-28
microbenchmark	1.4-6
mime	0.7
MM2S	1.0.6
mockery	0.4.1.1
ModelMetrics	1.2.2
modelr	0.1.4
msigdbr	6.2.1
multipanelfigure	2.0.2
munsell	0.5.0
mvtnorm	1.0-11
nlme	3.1-140
NMF	0.21.0
nnet	7.3-12
NNLM	0.4.4
nnls	1.4
nortest	1.0-4
numDeriv	2016.8-1.1
nycflights13	1.0.0
officer	0.3.5
openssl	1.4
openxlsx	4.1.0.1
optparse	1.6.2
org.Hs.eg.db	3.10.0
OrganismDbi	1.28.0
packrat	0.5.0
parsedate	1.2.0
parsetools	0.1.1
patchwork	1.0.0
pheatmap	1.0.12
pillar	1.4.2
pingr	1.1.2
pipeR	0.6.1.3
pkgbuild	1.0.3
pkgcond	0.1.0
pkgconfig	2.0.2
pkgdown	1.3.0
pkgload	1.0.2
pkgmaker	0.27
plainview	0.1.0
plogr	0.2.0
plyr	1.8.4
png	0.1-7
polyclip	1.10-0
polynom	1.4-0
postlogic	0.1.0
pracma	2.2.5
praise	1.0.0
preprocessCore	1.48.0
prettyunits	1.0.2
processx	3.4.0
prodlim	2018.04.18
progress	1.2.2
promises	1.0.1
ProtGenerics	1.18.0
ps	1.3.0
purrr	0.3.2
purrrogress	0.1.1
qdapRegex	0.7.2
quadprog	1.5-7
R.methodsS3	1.7.1
R.oo	1.22.0
R.utils	2.9.0
R6	2.4.0
rappdirs	0.3.1
raster	2.9-5
RBGL	1.62.1
RCircos	1.2.1
rcmdcheck	1.3.3
RColorBrewer	1.1-2
Rcpp	1.0.1
RcppArmadillo	0.9.500.2.0
RcppEigen	0.3.3.5.0
RcppProgress	0.4.1
RCurl	1.95-4.12
readr	1.3.1
readxl	1.3.1
recipes	0.1.6
regioneR	1.18.1
registry	0.5-1
rematch	1.0.1
rematch2	2.0.1
remotes	2.1.0
reprex	0.3.0
reshape	0.8.8
reshape2	1.4.3
reticulate	1.12
rex	1.1.2
rgdal	1.4-4
rgexf	0.15.3
Rhtslib	1.18.1
rhub	1.1.1
rintrojs	0.2.2
rJava	0.9-11
rjson	0.2.20
rlang	0.4.0
rmarkdown	1.13
RMySQL	0.10.17
rngtools	1.4
Rook	1.1-1
roxygen2	6.1.1
rpart	4.1-15
RPostgreSQL	0.6-2
rprojroot	1.3-2
Rsamtools	2.2.3
rsconnect	0.8.13
RSpectra	0.15-0
RSQLite	2.1.1
rstan	2.18.2
rstantools	2.0.0
rstudioapi	0.10
rtracklayer	1.46.0
Rtsne	0.15
rversions	2.0.0
rvest	0.3.4
S4Vectors	0.24.4
satellite	1.0.1
scales	1.0.0
selectr	0.4-1
sessioninfo	1.1.1
sf	0.7-5
shades	1.3.1
shape	1.4.4
ShatterSeek	0.4
shiny	1.3.2
shinyBS	0.61
shinycssloaders	0.2.0
shinydashboard	0.7.1
shinythemes	1.1.2
ShortRead	1.44.3
sigfit	2.0.0
signature.tools.lib	0.0.0.9000
snakecase	0.11.0
snow	0.4-3
SnowballC	0.6.0
sourcetools	0.1.7
sp	1.3-1
spatial	7.3-11
spelling	2.1
SQUAREM	2017.10-1
StanHeaders	2.18.1-10
stars	0.3-1
stringdist	0.9.5.2
stringi	1.4.3
stringr	1.4.0
SummarizedExperiment	1.16.1
sunburstR	2.1.1
survival	2.44-1.1
survminer	0.4.4
survMisc	0.5.5
sva	3.35.2
svglite	1.2.2
sys	3.2
TCGAbiolinks	2.14.1
testextra	0.1.0
testit	0.9
testthat	2.1.1
tibble	2.1.3
tidyr	0.8.3
tidyselect	0.2.5
tidyverse	1.2.1
timeDate	3043.102
tinytex	0.14
treemap	2.4-2
treemapify	2.5.2
tweenr	1.0.1
TxDb.Hsapiens.UCSC.hg38.knownGene	3.10.0
umap	0.2.2.0
units	0.6-3
UpSetR	1.4.0
usethis	1.5.1
utf8	1.1.4
uuid	0.1-2
VariantAnnotation	1.32.0
vctrs	0.1.0
vdiffr	0.3.1
VennDiagram	1.6.20
viridis	0.5.1
viridisLite	0.3.0
visNetwork	2.0.7
webshot	0.5.1
whisker	0.3-2
whoami	1.3.0
withr	2.1.2
xCell	1.1.0
xfun	0.8
XML	3.98-1.20
xml2	1.2.0
xopen	1.0.0
xtable	1.8-4
XVector	0.26.0
yaml	2.2.0
zeallot	0.1.0
zip	2.0.3
zlibbioc	1.32.0
zoo	1.8-6
base	3.6.0
boot	1.3-22
class	7.3-15
cluster	2.0.8
codetools	0.2-16
compiler	3.6.0
datasets	3.6.0
foreign	0.8-71
graphics	3.6.0
grDevices	3.6.0
grid	3.6.0
KernSmooth	2.23-15
lattice	0.20-38
MASS	7.3-51.4
Matrix	1.2-17
methods	3.6.0
mgcv	1.8-28
nlme	3.1-139
nnet	7.3-12
parallel	3.6.0
rpart	4.1-15
spatial	7.3-11
splines	3.6.0
stats	3.6.0
stats4	3.6.0
survival	2.44-1.1
tcltk	3.6.0
tools	3.6.0
utils	3.6.0

### Sheet: python_libraries
Software	Version
setuptools	46.3.0
six	1.14.0
wheel	0.34.2
appdirs	1.4.4
attrs	20.3.0
backcall	0.2.0
bleach	3.3.0
bx-python	0.8.8
certifi	2020.12.5
chardet	4.0.0
ConfigArgParse	1.4
CrossMap	0.3.9
cycler	0.10.0
Cython	0.29.15
datrie	0.8.2
decorator	4.4.2
defusedxml	0.7.1
docutils	0.16
entrypoints	0.3
gitdb	4.0.7
GitPython	3.1.14
idna	2.10
importlib-metadata	2.1.1
ipykernel	4.8.1
ipython	7.9.0
ipython-genutils	0.2.0
jedi	0.17.2
Jinja2	2.11.3
jsonschema	3.2.0
jupyter-client	6.1.12
jupyter-core	4.6.3
kiwisolver	1.1.0
MarkupSafe	1.1.1
matplotlib	3.0.3
mistune	0.8.4
mizani	0.5.4
nbconvert	5.6.1
nbformat	5.1.2
notebook	6.0.0
numpy	1.17.3
packaging	20.9
palettable	3.3.0
pandas	0.25.3
pandocfilters	1.4.3
parso	0.7.1
patsy	0.5.1
pexpect	4.8.0
pickleshare	0.7.5
plotnine	0.3.0
prometheus-client	0.9.0
prompt-toolkit	2.0.10
psutil	5.8.0
ptyprocess	0.7.0
pyarrow	0.16.0
pybedtools	0.8.1
pyBigWig	0.3.17
Pygments	2.8.1
pyparsing	2.4.5
pyreadr	0.2.1
pyrsistent	0.17.3
pysam	0.15.4
python-dateutil	2.8.1
pytz	2019.3
PyYAML	5.3.1
pyzmq	20.0.0
ratelimiter	1.2.0.post0
requests	2.25.1
rpy2	2.9.3
scikit-learn	0.19.1
scipy	1.3.2
seaborn	0.8.1
Send2Trash	1.5.0
six	1.14.0
smmap	4.0.0
snakemake	5.8.1
statsmodels	0.10.2
terminado	0.8.3
testpath	0.4.4
tornado	6.1
traitlets	4.3.3
tzlocal	2.0.0
urllib3	1.26.4
wcwidth	0.2.5
webencodings	0.5.1
widgetsnbextension	2.0.0
wrapt	1.12.1
zipp	1.2.0

### Sheet: other_command_line_tools
Software	Version	Source
bedtools	2.28.0	https://github.com/arq5x/bedtools2/
bedops	2.4.37	https://github.com/bedops/
HTSlib	1.9	https://github.com/samtools/htslib/
MCR	R2014a	https://www.mathworks.com/supportfiles/downloads/R2014a/
GISTIC2	2.0.23	ftp://ftp.broadinstitute.org/pub/GISTIC2.0/

### Sheet: workflow_repository_tools
Software	Version	Associated Workflow(s) or Script
NGSCheckMate	1.3	https://github.com/d3b-center/OpenPBTA-workflows/blob/master/cwl/bcf_call.cwl
ControlFreeC	11.6	https://github.com/d3b-center/OpenPBTA-workflows/blob/master/cwl/kfdrc_combined_somatic_wgs_cnv_wf.cwl
CNVKit	0.9.3	https://github.com/d3b-center/OpenPBTA-workflows/blob/master/cwl/kfdrc_combined_somatic_wgs_cnv_wf.cwl
strelka2	2.9.3	https://github.com/d3b-center/OpenPBTA-workflows/blob/master/cwl/kfdrc_strelka2_mutect2_manta_workflow.cwl; https://github.com/d3b-center/OpenPBTA-workflows/blob/master/cwl/kfdrc-mutect2_strelka2-wf.cwl
mutect2 (GATK)	4.1.1.0	https://github.com/d3b-center/OpenPBTA-workflows/blob/master/cwl/kfdrc_strelka2_mutect2_manta_workflow.cwl; https://github.com/d3b-center/OpenPBTA-workflows/blob/master/cwl/kfdrc-mutect2_strelka2-wf.cwl
manta	1.4.0	https://github.com/d3b-center/OpenPBTA-workflows/blob/master/cwl/kfdrc_strelka2_mutect2_manta_workflow.cwl
STAR aligner	2.6.1d	https://github.com/d3b-center/OpenPBTA-workflows/blob/master/cwl/kfdrc_RNAseq_workflow.cwl
rsem	1.3.1	https://github.com/d3b-center/OpenPBTA-workflows/blob/master/cwl/kfdrc_RNAseq_workflow.cwl
Cutadapt	2.5	https://github.com/d3b-center/OpenPBTA-workflows/blob/master/cwl/kfdrc_RNAseq_workflow.cwl
STAR-Fusion	1.5.0	https://github.com/d3b-center/OpenPBTA-workflows/blob/master/cwl/kfdrc_RNAseq_workflow.cwl
Arriba	1.1.0	https://github.com/d3b-center/OpenPBTA-workflows/blob/master/cwl/kfdrc_RNAseq_workflow.cwl
bwa	0.7.17	https://github.com/d3b-center/OpenPBTA-workflows/blob/master/cwl/kfdrc-alignment-cram-only-wf.cwl; https://github.com/d3b-center/OpenPBTA-workflows/blob/master/cwl/kfdrc-alignment-fq-input.cwl; https://github.com/d3b-center/OpenPBTA-workflows/blob/master/cwl/kfdrc-alignment-fq-input-cram-only-wf.cwl; https://github.com/d3b-center/OpenPBTA-workflows/blob/master/cwl/kfdrc-alignment-wf.cwl
sambamba	0.6.3	https://github.com/d3b-center/OpenPBTA-workflows/blob/master/cwl/kfdrc-alignment-cram-only-wf.cwl; https://github.com/d3b-center/OpenPBTA-workflows/blob/master/cwl/kfdrc-alignment-fq-input.cwl; https://github.com/d3b-center/OpenPBTA-workflows/blob/master/cwl/kfdrc-alignment-fq-input-cram-only-wf.cwl; https://github.com/d3b-center/OpenPBTA-workflows/blob/master/cwl/kfdrc-alignment-wf.cwl; https://…
GATK (alignment)	4.0.3.0	https://github.com/d3b-center/OpenPBTA-workflows/blob/master/cwl/kfdrc-alignment-cram-only-wf.cwl; https://github.com/d3b-center/OpenPBTA-workflows/blob/master/cwl/kfdrc-alignment-fq-input.cwl; https://github.com/d3b-center/OpenPBTA-workflows/blob/master/cwl/kfdrc-alignment-fq-input-cram-only-wf.cwl; https://github.com/d3b-center/OpenPBTA-workflows/blob/master/cwl/kfdrc-alignment-wf.cwl
GATK (single sample genotyping)	4.0.12.0	https://github.com/d3b-center/OpenPBTA-workflows/blob/master/cwl/kfdrc-single-genotype-basic.cwl
GATK (VariantFiltration)	3.8.0	https://github.com/d3b-center/OpenPBTA-workflows/blob/master/cwl/kfdrc-single-genotype-basic.cwl
lancet	1.0.7	https://github.com/d3b-center/OpenPBTA-workflows/blob/master/cwl/kfdrc-lancet-wf.cwl
UCSC-Treehouse MendQC	1.1.1	https://github.com/d3b-center/OpenPBTA-workflows/blob/master/cwl/kfdrc-mendqc-wf.cwl
VarDict Java	1.5.8	https://github.com/d3b-center/OpenPBTA-workflows/blob/master/cwl/kfdrc-vardict-wf.cwl
VEP	r93	https://github.com/d3b-center/OpenPBTA-workflows/blob/master/cwl/kfdrc_annot_vcf_sub_wf.cwl
VCFtools	0.1.15	https://github.com/d3b-center/OpenPBTA-workflows/blob/master/cwl/kfdrc_annot_vcf_sub_wf.cwl
bcftools	1.7	https://github.com/d3b-center/OpenPBTA-workflows/blob/master/cwl/kfdrc_annot_vcf_sub_wf.cwl
RSEM	1.3.1	https://github.com/d3b-center/OpenPBTA-workflows/blob/master/cwl/kfdrc_RNAseq_workflow.cwl
RNA-SeQC	2.3.4	https://github.com/d3b-center/OpenPBTA-workflows/blob/master/cwl/kfdrc_RNAseq_workflow.cwl
AnnotSV	2.1	https://github.com/d3b-center/OpenPBTA-workflows/blob/master/cwl/annotsv.cwl
FusionAnnotator	0.2.0	https://github.com/d3b-center/OpenPBTA-workflows/blob/master/cwl/fusion_annotator.cwl
SNPeff	4.3t	https://github.com/d3b-center/OpenPBTA-workflows/blob/master/cwl/clinvar_pathogenic_filter.cwl
ANNOVAR	2018-04-16	https://github.com/d3b-center/OpenPBTA-workflows/blob/master/cwl/annovar_20190319.cwl
Picard Tools	2.18.2-SNAPSHOT	https://github.com/d3b-center/OpenPBTA-workflows/blob/master/cwl/kfdrc-alignment-cram-only-wf.cwl; https://github.com/d3b-center/OpenPBTA-workflows/blob/master/cwl/kfdrc-alignment-fq-input.cwl; https://github.com/d3b-center/OpenPBTA-workflows/blob/master/cwl/kfdrc-alignment-fq-input-cram-only-wf.cwl; https://github.com/d3b-center/OpenPBTA-workflows/blob/master/cwl/kfdrc-alignment-wf.cwl; https://…
